# Polyglutamine-expanded TBP rewires neuronal and muscle proteomes beyond transcription in a *Drosophila* model of SCA17

**DOI:** 10.64898/2026.10.20.760399

**Authors:** Matthew V. Prifti, Kristin Richardson, Fatimah H. Hussein, Truman Kula, Anna Stephan, Yong-Dong Wang, Wei Wang, Anthony A. High, Suresh Poudel, Fabio Demontis, Sokol V. Todi

**Affiliations:** Department of Pharmacology, Wayne State University School of Medicine, Detroit, MI 48201, USA; Department of Developmental Neurobiology, St. Jude Children’s Research Hospital, Memphis, TN 38105, USA; Department of Cell and Molecular Biology, St. Jude Children’s Research Hospital, Memphis, TN 38105, USA; Center for Proteomics and Metabolomics, St. Jude Children’s Research Hospital, Memphis, TN 38105, USA; Department of Immunology, St. Jude Children’s Research Hospital, Memphis, TN 38105, USA; Department of Neurology, Wayne State University School of Medicine, Detroit MI 48201, USA

**Keywords:** Ataxia, Muscle, Neurodegeneration, Post-translational modification, Proteomics

## Abstract

Spinocerebellar ataxia type 17 (SCA17) is an age-related neurodegenerative disorder caused by polyglutamine expansion in the TATA-binding protein (TBP). TBP is a core transcription factor, but pathogenic polyglutamine expansion likely rewires cellular programs beyond transcription. Here, we utilized *Drosophila* strains that express wild-type (WT) or pathogenic (SCA17) TBP in neurons or skeletal muscle, which we analyzed vs. controls via TMT mass spectrometry, profiling of eight post-translational modifications, and RNA-seq. Shared TBP-WT and TBP-SCA17 responses predominated, impacting ribosomes and mitochondria while repressing innate immunity. Disease-specific effects were narrower and tissue-dependent: SCA17 activated xenobiotic, retinoid, and glutathione-redox pathways in the CNS, but attenuated anabolism in muscle compared to TBP-WT. Many proteomic changes occurred independently of mRNA changes, implicating post-transcriptional mechanisms. Knockdown of select SCA17-regulated proteins reduced cytotoxicity, validating omics-identified modifiers of SCA17 pathology. These findings distinguish shared TBP dosage effects from disease-linked, tissue-specific polyglutamine responses and identify evolutionarily conserved targets for SCA17.
