## Supplemental data S1 for "Polyglutamine-expanded TBP rewires neuronal and muscle proteomes beyond transcription in a *Drosophila* model of SCA17"

### Sheet: S1A
Venn_Regions_Wide_Table - HEADS
SCA17.vs.CTRL.only	WT.vs.CTRL.only	WT.vs.SCA17.only	SCA17.vs.CTRL...WT.vs.CTRL..not.WT.vs.SCA17.	SCA17.vs.CTRL...WT.vs.SCA17..not.WT.vs.CTRL.	WT.vs.CTRL...WT.vs.SCA17..not.SCA17.vs.CTRL.	All.three..SCA17.vs.CTRL...WT.vs.CTRL...WT.vs.SCA17.
bmm	CG13887-RB	GCR	AttC	BEST	CG16826	BomBc2
CG15008	CG42725-RA	Gnmt	BcDNA	CG11211	CG2065	gag
CG5106	CG4757	NA	Bom23	CG3088	CG7289	NA
Cyp4d20	CG8545	NA	CG10200	CG4408	Had1	NA
CG13670	CG9497	NA	CG10618	CG7829-RB	Obp83a	NA
Lsp2	Cpr65Av	NA	CG16898	CG8329	Obp83b	NA
resilin	Cyp12d1-d	NA	CG3699	Cyp4p1	NA	NA
yellow-d	Cyp12d1-p	NA	CG8745	CG7829	NA	NA
NA	Cyp6w1	NA	CT29612	rdhB	NA	NA
NA	CG2233	NA	Cyp6a2	SP99	NA	NA
NA	GstE1	NA	Cyp6a23	spartin	NA	NA
NA	lcs	NA	CG11893	NA	NA	NA
NA	Ms	NA	CG4962	NA	NA	NA
NA	RIC-3	NA	DptA	NA	NA	NA
NA	tobi	NA	Dsk	NA	NA	NA
NA	TotM	NA	GstO3	NA	NA	NA
NA	Vha16-2	NA	HDC06474	NA	NA	NA
NA	NA	NA	Hsp22	NA	NA	NA
NA	NA	NA	Lectin-galC1	NA	NA	NA
NA	NA	NA	Nepl8	NA	NA	NA
NA	NA	NA	Obp99a	NA	NA	NA
NA	NA	NA	Obp99c	NA	NA	NA
NA	NA	NA	Orcokinin	NA	NA	NA
NA	NA	NA	PEPCK	NA	NA	NA
NA	NA	NA	Pepck2	NA	NA	NA
NA	NA	NA	Pkcdelta	NA	NA	NA
NA	NA	NA	px	NA	NA	NA
NA	NA	NA	rdgC	NA	NA	NA
NA	NA	NA	Rh5	NA	NA	NA
NA	NA	NA	Spn55B	NA	NA	NA
NA	NA	NA	Tep2	NA	NA	NA
NA	NA	NA	TepII	NA	NA	NA
NA	NA	NA	Ugt35C1	NA	NA	NA
NA	NA	NA		NA	NA	NA

### Sheet: S1B
Venn_Regions_Wide_Table - THORAX
SCA17.vs.CTRL.only	WT.vs.CTRL.only	WT.vs.SCA17.only	SCA17.vs.CTRL...WT.vs.CTRL..not.WT.vs.SCA17.	SCA17.vs.CTRL...WT.vs.SCA17..not.WT.vs.CTRL.	WT.vs.CTRL...WT.vs.SCA17..not.SCA17.vs.CTRL.	All.three..SCA17.vs.CTRL...WT.vs.CTRL...WT.vs.SCA17.
BcDNA	AANATL3	CG4408	AQP	Ag5r	anon-AE003828	BomBc2
CG16731	arg	NA	Bom23	CG14934	ATPsynC	NA
CG34423-RA	Ccp84Aa	NA	CG10618	CG16826	CG14539	NA
CG6733	Ccp84Ab	NA	CG15784	Cyp4p1	CG18095-RA	NA
Cyp4d20	CG10513	NA	CG16898	lcs	CG5724-RA	NA
CG2233	CG10534-RA	NA	CG31205	NA	CG8834-RA	NA
lectin-33A	CG11213-RA	NA	CT29612	NA	CG8957	NA
NA	CG14857	NA	CG31676	NA	CG8966	NA
NA	CG15207	NA	CG15343	NA	Cwc25	NA
NA	CG15531	NA	EG	NA	CG2065	NA
NA	CG17374-RB	NA	GCR	NA	tgy	NA
NA	CG4456	NA	gukh	NA	Uro	NA
NA	CG4666	NA	Lectin-galC1	NA	xit	NA
NA	CG5566	NA	mRpL1	NA	NA	NA
NA	CG6547-RA	NA	mRpL13	NA	NA	NA
NA	CG6908	NA	mRpL24	NA	NA	NA
NA	Cp15	NA	mRpL30	NA	NA	NA
NA	Cp19	NA	mRpL40	NA	NA	NA
NA	Cp36	NA	mRpL46	NA	NA	NA
NA	CT33083	NA	mRpL54	NA	NA	NA
NA	Cyp12d1-d	NA	ND-B8	NA	NA	NA
NA	Cyp12d1-p	NA	Nepl8	NA	NA	NA
NA	CG10560	NA	Obp99a	NA	NA	NA
NA	CG11659	NA	Obp99b	NA	NA	NA
NA	CG13042	NA	Obp99c	NA	NA	NA
NA	CG13623	NA	px	NA	NA	NA
NA	CG1774	NA	TepII	NA	NA	NA
NA	CG7910	NA	tobi	NA	NA	NA
NA	FASN3	NA	NA	NA	NA	NA
NA	Fbp1	NA	NA	NA	NA	NA
NA	gag	NA	NA	NA	NA	NA
NA	Hydr2	NA	NA	NA	NA	NA
NA	LpR2	NA	NA	NA	NA	NA
NA	mRpL10	NA	NA	NA	NA	NA
NA	mRpL16	NA	NA	NA	NA	NA
NA	mRpL19	NA	NA	NA	NA	NA
NA	mRpL20	NA	NA	NA	NA	NA
NA	mRpL3	NA	NA	NA	NA	NA
NA	mRpL33	NA	NA	NA	NA	NA
NA	mRpL42	NA	NA	NA	NA	NA
NA	mRpL44	NA	NA	NA	NA	NA
NA	mRpL45	NA	NA	NA	NA	NA
NA	mRpL47	NA	NA	NA	NA	NA
NA	mRpL51	NA	NA	NA	NA	NA
NA	mRpL52	NA	NA	NA	NA	NA
NA	mRpS18A	NA	NA	NA	NA	NA
NA	mRpS30	NA	NA	NA	NA	NA
NA	sca	NA	NA	NA	NA	NA
NA	Sgp	NA	NA	NA	NA	NA
NA	TotA	NA	NA	NA	NA	NA
