## Supplemental data S2 for "Polyglutamine-expanded TBP rewires neuronal and muscle proteomes beyond transcription in a *Drosophila* model of SCA17"

### Sheet: Heads SCA17 vs CTRL
Heads SCA17 vs CTRL
Up/Up (RNA↑, Prot↑)	Down/Down (RNA↓, Prot↓)	RNA↓ / Prot↑	RNA↑ / Prot↓
CG10657	Alp4	CG10208	CG5618
CG10799	Arpc3B	CG10307	udd
CG11594	CG11841	CG13841
CG15019	CG11893	CG15211
CG15093	CG11951	CG16700
CG15096	CG13108	CG6583
CG15602	CG14105	CG6972
CG1673	CG18067	CG8066
CG17683	CG2157	CG8329
CG1774	CG31436	Grik
CG18549	CG33170	Mf
CG30054	CG43093	Mlp60A
CG3699	CG4408	Nep2
CG4962	CG6136	Npc2b
CG5527	CG6409	Nplp3
CG5599	CG6959	nrv1
CG5955	CG8745	vkg
CG7582	CG9150
CG9497	CG9512
Cpr100A	Cpr47Ef
Cpr47Ee	Cpr60D
Cyp12d1-p	Cpr62Bb
Cyp6a23	Cyp6a2
Cyp6t1	Gnmt
Gk2	GstD1
Gprk2	GstD9
Nmdmc	GstE1
Obp56a	GstE6
Obp99a	GstE8
Ork1	Hen1

### Sheet: Heads WT vs CTRL
Heads WT vs CTRL
Up/Up (RNA↑, Prot↑)	Down/Down (RNA↓, Prot↓)	RNA↓ / Prot↑	RNA↑ / Prot↓
Ady43A	AdenoK	CG1116	Acf
CG10237	Amy-d	CG14275	Adgf-A
CG10657	Art8	CG15168	Cpr49Ag
CG1143	CG10208	CG15211	Cpr97Eb
CG13833	CG11319	CG2016	Cyp4g1
CG14445	CG11841	CG31460	DnaJ-1
CG1673	CG11893	CG3224	GstE7
CG17683	CG11951	CG3342	Hsp23
CG1774	CG13108	CG7168	Hsp27
CG18327	CG13670	Gnmt	Hsp67Bc
CG2841	CG14105	Nplp3	Hsp83
CG30054	CG14301	Prpk	ImpL2
CG3308	CG15201	RpL26	Mtap
CG3699	CG16935	RpL8	Ppn
CG42694	CG17224	RpS11	Rab32
CG4928	CG18067	RpS17	ced-6
CG4962	CG2064	Vti1b	lectin-24Db
CG4984	CG31436	mRpL40	regucalcin
CG5290	CG33170	mldr
cher
dl
dpy
firl
goe
kibra
lcs
nej
osa
out
sea
stwl
trol
uex
vkg
w
yellow-b

### Sheet: Heads SCA17 vs WT
Heads SCA17 vs WT
Up/Up (RNA↑, Prot↑)	Down/Down (RNA↓, Prot↓)	RNA↓ / Prot↑	RNA↑ / Prot↓
CG11211	Act79B	AsnS	Sec61beta
CG11899	Ady43A	Cpr97Eb	SpdS
CG13606	Arpc3B	GstE1
CG1461	CG13833	Hsp67Bc
CG15653	CG14445	Lcp65Ac
CG16790	CG14964	PRL-1
CG2064	CG17556	Rh50
CG3088	CG1941	ced-6
CG32523	CG2065	grass
CG34138	CG2157	nahoda
CG6762	CG4408	stumps
CG7829	CG4928	stv
Cpr100A	CG5346	tsr
Cpr65Au	CG7409	uif
Cyp4d20	CG9360
GstZ2	CG9512
PKD	CheA75a
Tk	CheA7a
TotA	Cyp6a8
Tsp42Ea	GstE8
bcn92	Hml
	Hsp26
	Jheh1
	Map205
	Mec2
	Mlp60A
	Mlp84B
	Mmp1
	NtR
	Obp28a
	Obp83a
	Obp83b
	Pez
	Scp1
	T48
	TpnC41C
	Tsp74F
	alpha-Est10
	antdh
	bark
	bt
	cd
	cher
	firl
	out
	rdhB
	wupA

### Sheet: Thoraces SCA17 vs CTR
Thoraces SCA17 vs CTRL
Up/Up (RNA↑, Prot↑)	Down/Down (RNA↓, Prot↓)	RNA↓ / Prot↑	RNA↑ / Prot↓
Act57B [RNA]
AdSS [PROT]
Adk1	Acph-1	Adk3	ATPsynF
Alas [RNA]
Aldh [PROT]
Ance-3 [PROT]
AnxB11	AdenoK	Arp8	Act88F
Arc1 [PROT]
AsnRS-m [PROT]
AstA [PROT]
CAP [PROT]
CG10132 [PROT]
CG10307 [RNA]
CG10340 [PROT]
CG10512 [PROT]
CG10562 [PROT]
CG11459 [PROT]
CG11550 [PROT]
CG11594 [PROT]
CG11679 [PROT]
CG11771 [PROT]
CG11835	Adgf-A	AsnS	CG17726
CG11883 [PROT]
CG12071 [PROT]
CG12170 [PROT]
CG12512 [PROT]
CG12895 [PROT]
CG12896 [PROT]
CG13144	Adk2	AspRS	Gbs-76A
CG13623 [PROT]
CG13659 [RNA]
CG13833 [PROT]
CG14130	Ahcy	BI-1	Mlc2
CG14285	Akh	CG10062	ND-13A
CG14407 [PROT]
CG1441	AlaRS	CG10098	ND-13B
CG14445 [PROT]
CG14683 [PROT]
CG14757	Art8	CG10375	ND-20
CG15343	Btk29A	CG10672	ND-24
CG15537 [PROT]
CG15784 [PROT]
CG1657 [PROT]
CG1673 [PROT]
CG1674 [RNA]
CG16790 [PROT]
CG17032	CAHbeta	CG10681	ND-30
CG17221 [PROT]
CG17683 [PROT]
CG1774 [PROT]
CG18067 [PROT]
CG18304 [PROT]
CG18549 [PROT]
CG1983 [PROT]
CG3008 [PROT]
CG30493 [PROT]
CG32278	CG10171	CG10799	ND-49
CG32500 [PROT]
CG34228 [PROT]
CG34417 [PROT]
CG3719 [PROT]
CG3842 [PROT]
CG3862 [PROT]
CG45076 [PROT]
CG45078 [PROT]
CG4538 [PROT]
CG4603 [PROT]
CG4928 [PROT]
CG4962 [PROT]
CG5001 [PROT]
CG5023 [PROT]
CG5116	CG10463	CG11400	ND-51
CG5177 [PROT]
CG5377	CG10638	CG11674	ND-B14
CG5527 [PROT]
CG5676 [PROT]
CG5919 [PROT]
CG5955 [PROT]
CG6225 [PROT]
CG6356 [PROT]
CG6723 [RNA]
CG6830 [PROT]
CG7203	CG10962	CG12355	ND-B15
CG7214	CG1105	CG12560	ND-B17
CG7378	CG11077	CG13108	ND-B18
CG7382 [PROT]
CG7409	CG11241	CG14043	ND-SGDH
CG7582 [RNA]
CG7630 [RNA]
CG7724 [PROT]
CG7791 [PROT]
CG7946 [RNA]
CG7956 [PROT]
CG8043 [PROT]
CG8187 [PROT]
CG8547 [PROT]
CG9581	CG11267	CG14434	Neb-cGP
CG9674 [PROT]
CG9705	CG11309	CG15414	SmydA-3
CG9747 [PROT]
CG9804 [PROT]
COX4 [RNA]
COX5A [RNA]
COX5B [RNA]
COX6B [RNA]
CRIF [PROT]
CanA-14F [PROT]
CanB [PROT]
Cbp20 [PROT]
Ccdc56 [PROT]
Cchl [PROT]
Chchd2	CG11781	CG1607	Strn-Mlck
Chchd3 [RNA]
CheA75a [PROT]
Ciao1 [PROT]
Cpr100A [PROT]
Cpr49Ae [RNA]
Cpr62Bc [PROT]
Cpr66D [RNA]
Cpr73D [RNA]
Crk	CG11811	CG16817	TpnC4
Cyp12a5 [PROT]
Cyp305a1	CG11841	CG16898	Zasp67
Cyp4d20 [PROT]
Cyp4d21 [PROT]
Cyp6a14 [PROT]
Ddc [PROT]
Diedel3 [PROT]
Doa [PROT]
ECSIT [PROT]
Ect4 [PROT]
Egm [PROT]
Eip71CD [PROT]
Fas1 [PROT]
GAPsec [RNA]
GLS [PROT]
Gdh [PROT]
GlyP	CG11858	CG17107	b
GstD2 [PROT]
GstD9	CG11893	CG17928	fln
Hcs [PROT]
Hydr1	CG1354	CG1847
Ide [PROT]
Idgf3 [PROT]
Ilk [PROT]
Invadolysin [PROT]
IscU	CG13901	CG1943
Jon65Aiii [PROT]
Kcmf1 [RNA]
KrT95D [PROT]
Lmpt [PROT]
MCU [PROT]
Mal-A5 [PROT]
Mical [PROT]
Mip [PROT]
Mlp60A	CG13926	CG2310
Mp20	CG15611	CG2811
Msp300 [PROT]
ND-B8	CG15717	CG3091
NT5E-2 [PROT]
NTPase [PROT]
Nadsyn	CG1637	CG31102
Ncc69 [PROT]
Ndg [PROT]
Npl4 [RNA]
Obp19b	CG1665	CG31460
Obp56g [PROT]
Obp99a [PROT]
Oda [PROT]
P5CDh1 [PROT]
PCB [PROT]
PGRP-SD [PROT]
POLDIP2	CG16700	CG33178
Pax [PROT]
Picot [PROT]
Pkcdelta	CG17109	CG42394
Prm	CG17224	CG4598
ProRS-m [PROT]
Prx5 [RNA]
RFeSP [RNA]
Rbcn-3B [PROT]
Rbp [PROT]
Rgk3 [PROT]
Rim2 [RNA]
SP1173 [RNA]
SdhA [RNA]
Sdhaf3 [PROT]
SelR [PROT]
Sema1b [PROT]
Sirt4 [PROT]
Smyd4-3 [PROT]
SmydA-9 [PROT]
Srpk79D [PROT]
TSG101 [PROT]
Tdc2 [PROT]
Tg [PROT]
TpnC25D	CG17327	CG4627
Tpr2	CG1785	CG4679
Ttc19 [RNA]
UQCR-14 [RNA]
UQCR-C1 [RNA]
UQCR-C2 [RNA]
Ude [PROT]
Vha68-1 [PROT]
VhaSFD [PROT]
Vps24 [PROT]
Zasp66 [PROT]
alpha-Est8 [PROT]
alphaTub85E	CG18745	CG5746
beg [PROT]
beta-Spec [PROT]
brp [PROT]
chas [PROT]
cmb [PROT]
cpo [PROT]
cry [PROT]
cype [RNA]
dl [PROT]
dnc [PROT]
eEF1alpha2 [RNA]
enc [PROT]
fau [PROT]
firl	CG2004	CG5934
futsch [PROT]
hdly [PROT]
hig [PROT]
ics [PROT]
if [PROT]
jbug [PROT]
lectin-33A	CG2061	CG6432
levy [RNA]
mEFTs [PROT]
mRpL1 [PROT]
mRpL10 [PROT]
mRpL13 [PROT]
mRpL14 [PROT]
mRpL16 [PROT]
mRpL18 [PROT]
mRpL2 [PROT]
mRpL23 [PROT]
mRpL24 [PROT]
mRpL28 [PROT]
mRpL3 [PROT]
mRpL38 [PROT]
mRpL4 [PROT]
mRpL40 [PROT]
mRpL41 [PROT]
mRpL42 [PROT]
mRpL45 [PROT]
mRpL46 [PROT]
mRpL53 [PROT]
mRpS18A [PROT]
mRpS2 [PROT]
mRpS30 [PROT]
mRpS35 [PROT]
mRpS5 [PROT]
mRpS6 [PROT]
mRpS9 [PROT]
muc [RNA]
mxt [PROT]
nrm [PROT]
nrv2 [PROT]
papi [PROT]
pdgy [PROT]
rhea [PROT]
sca [PROT]
sgg [PROT]
shot [PROT]
simj [PROT]
sqa [PROT]
stv [PROT]
tn [PROT]
tobi	CG2200	CG6583
tutl [PROT]
wbl [PROT]
yellow-b [PROT]
zormin [PROT]
	CG2767	CG7185
	CG2918	CG7483
	CG30022	CG8066
	CG31087	CG8414
	CG31103	CG9372
	CG31205	CG9380
	CG31717	CG9752
	CG34132	Cpr47Ea
	CG3625	Cpr57A
	CG3663	Cpr97Eb
	CG3939	DNaseII
	CG4306	Dak1
	CG43093	Dip-C
	CG4408	Dpck
	CG4592	Eaat1
	CG4872	Ect3
	CG4984	Fib
	CG5149	GalT1
	CG5321	GstD3
	CG5323	GstT1
	CG6028	GstZ1
	CG6136	Hrb98DE
	CG6180	Hsp60A
	CG6465	Inx2
	CG6638	Klp10A
	CG7322	LanA
	CG7460	Mipp1
	CG7484	Neos
	CG7519	NimB5
	CG7685	Nup37
	CG7694	Nxt1
	CG7768	PIP4K
	CG7889	Pfdn1
	CG9186	Pfdn5
	CG9302	Prx6005
	CG9512	Pur-alpha
	CG9577	Rab9
	CG9596	Rbp1
	CREG	RpLP0-like
	CTPsyn	Sam-S
	CaBP1	SamDC
	Calr	Shmt
	Cat	SmD1
	Cpr47Ef	Spn47C
	Cpr60D	Sxl
	Cpr65Au	Timp
	CtsB1	Tsp42Ee
	Cyp1	Tsp96F
	Cyp309a2	Ubc2
	Cyp6a2	Uch-L5
	Cyp6a20	Vha14-1
	Cyp6d2	Vps2
	Cyp6d5	alphaTub67C
	Cyp9c1	betaTub60D
	Dhfr	betaTub85D
	Dhpr	ed
	ERp60	lolal
	Elp2	mRpL11
	Est-Q	mRpL15
	FK506-bp2	mRpL20
	Flo1	mRpS26
	Gclm	mRpS28
	Glo1	mRpS29
	Gmer	mRpS31
	Gp93	nrv1
	GstE1	pAbp
	GstE8	parvin
	GstO2	pasi2
	Hexo2	path
	Hmgs	r-l
	Hmu	rin
	Hsc70-3	ringer
	Hydr2	rnh1
	Jheh3	trol
	LManII	uzip
	Lectin-galC1	vimar
	Listericin	yellow-e
	MFS9
	Mdh1
	NHP2
	Obp57a
	Obp99b
	Obp99c
	P5cr-2
	Pbgs
	Pdi
	Pex14
	Pgam5
	Phb2
	Pmi
	Prat
	Prat2
	Rala
	Ranbp9
	RfC4
	RpL14
	RpS23
	Rrp40
	Smyd5
	Sodh-2
	Sps2
	Ssb-c31a
	Syx13
	TORIP
	Tim8
	Tim9a
	Tim9b
	TotA
	TotC
	Tsp42El
	UK114
	UbcE2H
	Uev1A
	Vps16B
	alpha-Est10
	cer
	fit
	glob1
	hll
	lectin-28C
	metl
	mtSSB
	opm
	pch2
	pinta
	pr
	pug
	pyd3
	r2d2
	santa-maria
	scu
	sel
	shv
	spoon
	uri

### Sheet: Thoraces WT vs CTRL
Thoraces WT vs CTRL
Up/Up (RNA↑, Prot↑)	Down/Down (RNA↓, Prot↓)	RNA↓ / Prot↑	RNA↑ / Prot↓
14-3-3epsilon [PROT]
26-29-p [PROT]
2mit [PROT]
5-HT1A [PROT]
AANATL2 [PROT]
ACC [PROT]
ALiX [PROT]
AP-2alpha [PROT]
ATPCL [PROT]
ATPsynC [PROT]
ATbp [PROT]
Abi [PROT]
Abl [PROT]
Abp1 [PROT]
Ac3 [PROT]
Ack-like [PROT]
Acox57D-d [PROT]
Acox57D-p [PROT]
Acp1 [PROT]
AdSS [PROT]
Ady43A [PROT]
Akap200 [PROT]
Aldh [PROT]
Alp4 [PROT]
Amun [PROT]
AnxB10 [PROT]
Aps [PROT]
Arc1	ADPS	Arpc3B	Mlc2
ArgRS-m [PROT]
Arpc2 [PROT]
Arpc5 [PROT]
AspRS [PROT]
AstA [PROT]
Atg4a [PROT]
Atpalpha [PROT]
Atx2 [PROT]
B4 [PROT]
Bap111 [PROT]
Bap55 [PROT]
Bap60 [PROT]
Bet3 [PROT]
BicD [PROT]
Bx42 [PROT]
C1GalTA [PROT]
CASK [PROT]
CD98hc [PROT]
CDase [PROT]
CG10038 [PROT]
CG10340 [PROT]
CG10362 [PROT]
CG10376 [PROT]
CG10512 [PROT]
CG10513 [PROT]
CG10514 [PROT]
CG10562 [PROT]
CG10903 [PROT]
CG11034 [PROT]
CG11459 [PROT]
CG11550	AQP	Arr1	Zasp67
CG11594 [PROT]
CG11659	Adgf-A	Arr2
CG11674 [PROT]
CG11679 [PROT]
CG11835 [RNA]
CG11883 [PROT]
CG12071 [PROT]
CG12096 [PROT]
CG1218 [PROT]
CG12531 [PROT]
CG12896	Akh	BI-1
CG13044 [PROT]
CG13096 [PROT]
CG13097 [PROT]
CG13126 [PROT]
CG13248 [PROT]
CG13293 [PROT]
CG1358 [PROT]
CG13604 [PROT]
CG13659 [PROT]
CG13833 [PROT]
CG13917 [PROT]
CG13928 [PROT]
CG14130 [PROT]
CG1416 [PROT]
CG14434	Apf	Blos4
CG14445 [PROT]
CG14516 [PROT]
CG14712 [PROT]
CG14757 [PROT]
CG15096 [PROT]
CG15099 [PROT]
CG15117 [PROT]
CG15343	Best2	CG10237
CG1542 [PROT]
CG15531 [PROT]
CG15537 [PROT]
CG15784 [PROT]
CG15894 [PROT]
CG1640 [PROT]
CG1648 [PROT]
CG1657 [PROT]
CG1673 [PROT]
CG16790 [PROT]
CG17032 [PROT]
CG17168 [PROT]
CG17202 [PROT]
CG17544 [PROT]
CG17556	CG10208	CG10672
CG17683 [PROT]
CG1774	CG1105	CG11134
CG17896 [PROT]
CG18528 [PROT]
CG18547 [PROT]
CG18549	CG11077	CG11400
CG1902 [PROT]
CG1941 [PROT]
CG1943 [PROT]
CG1965 [PROT]
CG2065 [PROT]
CG2199 [PROT]
CG2246 [PROT]
CG2269 [PROT]
CG2277 [PROT]
CG2811 [PROT]
CG2841 [PROT]
CG2915 [PROT]
CG2931 [PROT]
CG2982 [PROT]
CG31373 [PROT]
CG31760 [PROT]
CG32052 [PROT]
CG32085 [PROT]
CG32278 [PROT]
CG32409 [PROT]
CG32581 [RNA]
CG33090 [PROT]
CG33722 [PROT]
CG34140 [PROT]
CG3511 [PROT]
CG3534 [PROT]
CG3556 [PROT]
CG3699 [PROT]
CG3842 [PROT]
CG3847 [PROT]
CG3862 [PROT]
CG3967 [PROT]
CG4408 [PROT]
CG4456 [PROT]
CG4467 [PROT]
CG45076 [PROT]
CG4587 [PROT]
CG4603 [PROT]
CG46280 [PROT]
CG4752 [PROT]
CG4757 [PROT]
CG4842	CG11158	CG11444
CG4928 [PROT]
CG4951	CG11241	CG12279
CG4991	CG11781	CG1299
CG5026 [PROT]
CG5080 [PROT]
CG5377 [PROT]
CG5381 [PROT]
CG5527 [PROT]
CG5641 [PROT]
CG5676 [PROT]
CG5726 [PROT]
CG5745 [PROT]
CG5787 [PROT]
CG5913 [PROT]
CG5916 [PROT]
CG5958 [PROT]
CG6055 [PROT]
CG6123 [PROT]
CG6201 [PROT]
CG6329 [PROT]
CG6356 [PROT]
CG6511 [PROT]
CG6712 [PROT]
CG6723 [PROT]
CG6830 [PROT]
CG6834 [PROT]
CG6908 [PROT]
CG6962 [PROT]
CG7044 [PROT]
CG7149 [PROT]
CG7185 [PROT]
CG7203	CG11841	CG13108
CG7214 [PROT]
CG7378 [PROT]
CG7582 [PROT]
CG7627 [PROT]
CG7720 [PROT]
CG7946	CG11858	CG14275
CG7956 [PROT]
CG8005 [PROT]
CG8036 [PROT]
CG8043 [PROT]
CG8149 [PROT]
CG8245 [PROT]
CG8414 [PROT]
CG8485 [PROT]
CG8516 [PROT]
CG8963 [PROT]
CG9018 [PROT]
CG9132 [PROT]
CG9281 [PROT]
CG9300 [PROT]
CG9360 [PROT]
CG9380 [PROT]
CG9436 [PROT]
CG9531 [PROT]
CG9581 [PROT]
CG9601	CG1636	CG14997
CG9657 [PROT]
CG9674 [PROT]
CG9752 [PROT]
CG9934 [PROT]
CG9992 [PROT]
CadN [PROT]
Cadps [PROT]
CanA-14F	CG17189	CG15168
CanB [PROT]
Cbp80 [PROT]
Cdc37 [PROT]
Cdc42 [PROT]
Cdk12 [PROT]
Chd64 [PROT]
Chro [PROT]
ClC-b [PROT]
Clc [PROT]
Cog3 [PROT]
Con [PROT]
Cortactin [PROT]
Cp190 [PROT]
Cpr100A [PROT]
Cpr49Ae	CG17224	CG1561
Cpr62Bc [PROT]
Cpr66D [PROT]
Cpr73D [PROT]
Crk [PROT]
CstF50 [PROT]
CtBP [PROT]
Cul1 [PROT]
Cwc25 [PROT]
CycH [PROT]
Cyp12a5 [PROT]
Cyp305a1 [PROT]
Cyp4e3 [PROT]
Cyp6a14 [PROT]
Cyp6a23 [PROT]
Cyp6a8 [PROT]
Cyp6a9 [PROT]
Cyp6w1	CG17327	CG15739
CysRS [PROT]
Cyt-c-d [RNA]
DAAM [PROT]
DNApol-epsilon255 [PROT]
Dap160 [PROT]
Decay [PROT]
Desat1 [PROT]
Dhit [PROT]
Dim1 [PROT]
Dp1 [PROT]
Dsp1 [PROT]
E2f2 [PROT]
Eb1 [PROT]
Efa6 [PROT]
EndoB [PROT]
Eps-15 [PROT]
Fas1 [PROT]
Fcp1 [PROT]
Fib [PROT]
Fip1 [PROT]
Fmo-2 [PROT]
Fmr1 [PROT]
Fnta [PROT]
GC1 [PROT]
GILT2 [PROT]
GLS [PROT]
GNBP3 [PROT]
Gabat [PROT]
Gad1 [PROT]
Galphai [PROT]
Galphao [PROT]
Gasz [PROT]
GckIII [PROT]
Gclc [PROT]
Gdap1 [PROT]
Gdh [PROT]
Ge-1 [PROT]
Gk2 [PROT]
GlcAT-P [PROT]
GlnRS [PROT]
GluProRS [PROT]
GlyP [PROT]
Golgin84 [PROT]
Got1 [PROT]
Gp210 [PROT]
Gs1 [PROT]
GstD11 [PROT]
GstD5 [PROT]
GstD9	CG2064	CG15912
GstE2	CG30022	CG16758
GstE3 [PROT]
Gycalpha99B [PROT]
Gycbeta100B [PROT]
HIP [PROT]
Hcs [PROT]
Hel25E [PROT]
Hem [PROT]
His2Av [PROT]
Hrs [PROT]
Hsc70-2	CG31103	CG17124
Hsc70-4 [PROT]
Hsc70Cb [PROT]
Hsp68 [PROT]
Hsp70Aa [PROT]
Hsp83 [PROT]
IA-2 [PROT]
Ide [PROT]
Idgf3 [PROT]
Idh [PROT]
IleRS [PROT]
Indy [PROT]
Invadolysin	CG31205	CG17549
Ire1 [PROT]
Irk2 [PROT]
Irp-1B [PROT]
JhI-26 [PROT]
Jheh1 [PROT]
Jheh2 [PROT]
Jon65Aiii	CG31717	CG17928
Jupiter [PROT]
Khc [PROT]
Klc [PROT]
Klp10A [PROT]
Klp64D [PROT]
Ktl [PROT]
L2HGDH [PROT]
LBR [PROT]
Lam [PROT]
LamC [PROT]
Lar [PROT]
Lasp [PROT]
LeuRS-m [PROT]
LpR2 [PROT]
MAN1 [PROT]
MCU [PROT]
Mal-A5 [PROT]
Mal-B2 [PROT]
Mat89Ba [PROT]
Men [PROT]
MetRS [PROT]
Mhcl [PROT]
Mi-2 [PROT]
Mip [PROT]
Mkp3 [PROT]
Mlp60A [PROT]
Mnn1 [PROT]
Mp20 [PROT]
Msp300 [PROT]
Mtl [PROT]
Mtor [PROT]
Mtr4 [PROT]
Mvl [PROT]
Myo31DF	CG3625	CG1847
NAT1 [PROT]
ND-B8 [PROT]
NT5E-2 [PROT]
Naa15-16 [PROT]
Nab2 [PROT]
Nadsyn	CG3939	CG2157
Ncc69 [PROT]
Nckx30C [PROT]
Ndc1 [PROT]
Nelf-A [PROT]
Neos [PROT]
Nep3 [PROT]
Nlg3 [PROT]
Nmda1 [PROT]
Nmdar1 [PROT]
Nmdmc [PROT]
Nmt [PROT]
Nop56 [PROT]
Nos [PROT]
Nrt [PROT]
Nrx-1 [PROT]
Ns2 [PROT]
Ns4 [PROT]
Nsf2 [PROT]
Ntf-2 [PROT]
Nup133 [PROT]
Nup214 [PROT]
Nup358 [PROT]
Nup37 [PROT]
Nup54 [PROT]
Nup93-1 [PROT]
Oatp33Ea [PROT]
Obp44a [PROT]
Obp56e [PROT]
Obp83a [PROT]
Obp99a [PROT]
Ocrl [PROT]
Ote [PROT]
PCB [PROT]
PGRP-SD [PROT]
PIG-K [PROT]
PIG-U [PROT]
POLDIP2 [PROT]
PPP4R2r [PROT]
Pabp2 [PROT]
Pal2 [PROT]
Parg [PROT]
Pask [PROT]
Pde9 [PROT]
Pdk [PROT]
Pebp1 [PROT]
Pep [PROT]
Pepck [PROT]
Pex1 [PROT]
Pex23 [PROT]
Pex3 [PROT]
Pfdn6 [PROT]
Picot [PROT]
Pitslre [PROT]
Pkcdelta [PROT]
Plc21C [PROT]
Pp2B-14D [PROT]
PpD3 [PROT]
Ppcs [PROT]
Prm	CG4239	CG3308
ProRS-m [PROT]
Prosap [PROT]
Prp8 [PROT]
Prx2540-1 [PROT]
Ptp69D [PROT]
RSG7 [PROT]
Rab11 [PROT]
Rab3 [PROT]
Rab3-GEF [PROT]
Rab32 [PROT]
Rab35 [PROT]
Rab6 [PROT]
RabX4 [PROT]
Rad23 [PROT]
Raf [PROT]
RanGAP [PROT]
Rap1 [PROT]
Ras85D [PROT]
Rassf [PROT]
Rat1 [PROT]
Rbm13 [PROT]
Rbp [PROT]
Rga [PROT]
Rgk3 [PROT]
RhoGAP100F [PROT]
RhoGAP68F [PROT]
RhoGAP71E [PROT]
RhoGAP92B [PROT]
RhoGAP93B [PROT]
RhoGEF2 [PROT]
RhoGEF3 [PROT]
Rim [PROT]
Rop [PROT]
RpI1 [PROT]
RpII215 [PROT]
RpL3 [PROT]
Rpn1 [PROT]
Rpn10 [PROT]
Rpn11 [PROT]
Rpn2 [PROT]
Rpn7 [PROT]
Rpn9 [PROT]
Rpt2 [PROT]
RtcB [PROT]
S6kII [PROT]
SF2 [PROT]
SP1029 [PROT]
SPoCk [PROT]
SRPK [PROT]
Sar1 [PROT]
Sec31 [PROT]
SelR [PROT]
Sem1 [PROT]
Sema1b [PROT]
Sema2a [PROT]
Sep2 [PROT]
SerRS [PROT]
Set [PROT]
Sf3a1 [PROT]
Sf3b1 [PROT]
Sf3b3 [PROT]
Shal [PROT]
Sin3A [PROT]
SmD1 [PROT]
SmF [PROT]
Smg5 [PROT]
Smn [PROT]
SmydA-1 [PROT]
Snap24 [PROT]
Snap25 [PROT]
Sod3 [PROT]
Sodh-1 [PROT]
Spn [PROT]
Spt5 [PROT]
Spx [PROT]
Sr-CI [PROT]
Src64B [PROT]
Srp54 [PROT]
Srp54k [PROT]
Ssdp [PROT]
Stip1 [PROT]
Surf6 [PROT]
Swip-1 [PROT]
Syn [PROT]
Syn2 [PROT]
Synj [PROT]
Syt1 [PROT]
Syx18 [PROT]
Syx1A [PROT]
Syx5 [PROT]
T48 [PROT]
TAF1C-like [PROT]
TBCB [PROT]
TM4SF [PROT]
Taf1 [PROT]
Taf6 [PROT]
Tailor [PROT]
Tango1 [PROT]
Tdc2 [PROT]
Tg [PROT]
Tom70 [PROT]
Top2 [PROT]
Top3beta [PROT]
TpnC25D [PROT]
TppII [PROT]
Tpr2	CG4984	CG33178
TrpRS [PROT]
TrpRS-m [PROT]
Trxr-1 [PROT]
Tsp42Ed [PROT]
Tudor-SN [PROT]
U2A [PROT]
Uba3 [PROT]
Ubc4 [PROT]
Ube3a [PROT]
Uch	CG6136	CG34228
Uch-L5 [PROT]
Ude [PROT]
Unr [PROT]
Usp14 [PROT]
Usp20-33 [PROT]
Usp5 [PROT]
Usp7 [PROT]
VGlut [PROT]
Vha55 [PROT]
VhaAC39-1 [PROT]
Wdr62 [PROT]
Wdr82 [PROT]
Wsck [PROT]
Zip102B [PROT]
Zw [PROT]
abs [PROT]
adp [PROT]
alpha-Est3 [PROT]
alpha-Est8 [PROT]
alpha-Man-Ic [PROT]
alphaTry [PROT]
alphaTub67C [PROT]
alphaTub85E [PROT]
amon [PROT]
arg [PROT]
ash2 [PROT]
bark [PROT]
beat-IIIb [PROT]
bel [PROT]
beta-Spec [PROT]
betaTub56D [PROT]
betaTub85D [PROT]
bif [PROT]
brm [PROT]
brp [PROT]
bsk [PROT]
btz [PROT]
bur [PROT]
bves [PROT]
cact [PROT]
car [PROT]
casp [PROT]
cbs [PROT]
chb [PROT]
chn [PROT]
cin [PROT]
cindr [PROT]
clu [PROT]
cnn [PROT]
cno [PROT]
comt [PROT]
cpx [PROT]
cry [PROT]
csw [PROT]
cue [PROT]
dl [PROT]
dlp [PROT]
dock [PROT]
dom [PROT]
dpr12 [PROT]
dre4 [PROT]
eIF2alpha [PROT]
eIF2beta [PROT]
eIF2gamma [PROT]
eIF3a [PROT]
eIF3b [PROT]
eIF3c [PROT]
eIF3d1 [PROT]
eIF3h [PROT]
eIF3l [PROT]
eIF3m [PROT]
eIF4B [PROT]
eIF4E1 [PROT]
eRF1 [PROT]
eag [PROT]
east [PROT]
ebi [PROT]
ed [PROT]
egl [PROT]
enc [PROT]
faf [PROT]
firl [PROT]
fon [PROT]
fred [PROT]
frj [PROT]
futsch [PROT]
g [PROT]
gas [PROT]
hoe1 [PROT]
homer [PROT]
hyd [PROT]
kcc [PROT]
kermit [PROT]
kis [PROT]
klg [PROT]
kra [PROT]
lic [PROT]
lig [PROT]
lolal [PROT]
mRRF1 [PROT]
mRpL1 [PROT]
mRpL18 [PROT]
mRpL19 [PROT]
mRpL30 [PROT]
mRpL35 [PROT]
mRpL39 [PROT]
mRpL4 [PROT]
mRpL45 [PROT]
mRpL46 [PROT]
mRpL51 [PROT]
mRpS10 [PROT]
mRpS11 [PROT]
mRpS18A [PROT]
mRpS34 [PROT]
mRpS35 [PROT]
mRpS6 [PROT]
mahe [PROT]
mgr [PROT]
mip130 [PROT]
mmd [PROT]
mnd	CG6180	CG43093
mod [PROT]
mop [PROT]
mor [PROT]
msi [PROT]
nAChRalpha1 [PROT]
nAChRalpha3 [PROT]
nej [PROT]
nito [PROT]
nocte [PROT]
nonA-l [PROT]
nrv2 [PROT]
nudC [PROT]
numb [PROT]
nwk [PROT]
olf413 [PROT]
osa [PROT]
out [PROT]
papi [PROT]
para [PROT]
pcm [PROT]
pcs [PROT]
pins [PROT]
pit [PROT]
pnut [PROT]
pont [PROT]
psd [RNA]
pzg [PROT]
qm [PROT]
rept [PROT]
rg [PROT]
rictor [PROT]
rin [PROT]
rnh1 [PROT]
row [PROT]
rumi [PROT]
rump [PROT]
rut [PROT]
sNPF [PROT]
sax [PROT]
sca [PROT]
scat [PROT]
scf [PROT]
sdk [PROT]
shg [PROT]
shi [PROT]
sif [PROT]
simj [PROT]
sktl [PROT]
slmb [PROT]
sn [PROT]
snRNP-U1-70K [PROT]
spg [PROT]
spict [PROT]
sqd [PROT]
stmA [PROT]
stnA [PROT]
stnB [PROT]
stv [PROT]
svr [PROT]
syd [PROT]
tex [PROT]
tio [PROT]
tobi	CG6656	CG5335
tow [PROT]
tst [PROT]
tub [PROT]
tutl [PROT]
twf [PROT]
vig [PROT]
vlc [PROT]
vnc [PROT]
w [PROT]
wbl [PROT]
wds [PROT]
woc [PROT]
x16 [PROT]
yellow-b [PROT]
yellow-d [PROT]
yip7	CG8778	CG5909
	Cisd2	CG6959
	Cpr47Ef	CG7011
	Cpr60D	CG8066
	Cpr65Au	CG9372
	Cyp6a17	CG9519
	Cyp6a2	CHOp24
	Cyp6a20	CRMP
	Cyp9c1	Cp1
	Elp2	Cpr47Ea
	Est-Q	Cpr72Ec
	Gld	Cyp6a13
	GstE1	Cyt-b5
	GstE8	DhpD
	Hydr2	Dpck
	Inos	EbpIII
	Lectin-galC1	Eip71CD
	MFS9	FASN3
	ND-B18	Gbeta76C
	Obp57a	GstE14
	Obp57c	GstE6
	Obp99b	GstT1
	P5cr-2	Jafrac2
	Rab18	Kr-h2
	RyR	LSm3
	Sesn	MSBP
	Sirup	Mlp84B
	SmydA-2	Npc2b
	Sodh-2	Obp56a
	TORIP	Obp56d
	Tim8	PI31
	Tim9b	PIP4K
	TotA	Pdh
	Tsp42Ee	Pis
	asrij	Pngl
	cer	Pur-alpha
	cher	Rab9
	hll	RpL11
	lbm	RpL15
	lectin-28C	RpL21
	mRNA-cap	RpL23
	mdy	RpL24
	shv	RpL26
		RpL32
		RpL5
		RpL8
		RpLP0-like
		RpLP2
		RpS10b
		RpS11
		RpS17
		RpS18
		RpS2
		RpS21
		RpS28b
		RpS3
		RpS9
		SamDC
		Sec61beta
		Smyd4-3
		Sod1
		Sxl
		Tapdelta
		Trp1
		Trs33
		Ufm1
		Vha14-1
		Vha36-3
		Vps37B
		Vti1b
		bai
		ced-6
		ergic53
		inaC
		kraken
		loj
		mRpL20
		mRpL33
		mRpL49
		mRpS22
		mRpS24
		mRpS28
		mRpS31
		ninaC
		ninaE
		nrv1
		parvin
		pdgy
		rdhB
		retinin
		rtp
		scb
		se
		trp
		yellow-c

### Sheet: Thoraces SCA17 vs WT
Thoraces SCA17 vs WT
Up/Up (RNA↑, Prot↑)	Down/Down (RNA↓, Prot↓)	RNA↓ / Prot↑	RNA↑ / Prot↓
ATPsynB	128up	Act42A	CG11407
ATPsynCF6	26-29-p	CG5934	CG15912
ATPsynD	ATbp	Cht2	CG30493
ATPsynE	Acph-1	GstE10	CG7214
ATPsynO	Akap200	GstE13	CG9452
ATPsynbeta	AlaRS	Hydr2	Cpr62Bb
ATPsyndelta	Aos1	Ino80	Lk6
Adk1	Arp2	Tim9a	Obp19d
AnxB11	Arpc3B	Tsp42Ee
CG14109	AsnS	eIF4G2
CG14285	AspRS	icln
CG1674	CG10338	strat
CG17726	CG10343	uri
CG5028	CG10418	vimar
CG7378	CG1129
CG8993	CG11583
CG9231	CG1218
COX5A	CG1227
COX5B	CG12355
COX6B	CG13321
Chchd2	CG13901
Cyp4d20	CG1416
Cyt-c-p	CG14715
Cyt-c1	CG15717
DnaJ-60	CG16700
Gbs-76A	CG16898
Hydr1	CG17109
Idh3b	CG17219
IscU	CG17224
Lmpt	CG17493
MagR	CG17556
Mf	CG1902
Mlc1	CG1951
Mlp60A	CG2065
Mpcp1	CG2199
ND-20	CG2982
ND-23	CG31373
ND-24	CG33722
ND-49	CG3939
ND-51	CG4038
ND-ACP	CG4408
ND-B12	CG4842
ND-B14	CG4849
ND-B15	CG4991
ND-B18	CG5026
P5cr-2	CG5149
PheRS-m	CG5641
RFeSP	CG6484
Rim2	CG6726
SdhA	CG6891
SdhB	CG7137
SdhC	CG7728
SmydA-2	CG8005
Strn-Mlck	CG8635
Tsp42Ea	CG9246
Tsp42Ei	CG9253
Ttc19	CG9300
UQCR-C1	CG9302
UQCR-C2	CG9344
Unc-89	CG9380
Zasp52	CG9596
Zasp67	CG9601
cher	CNPYb
lectin-33A	CREG
levy	CaBP1
roh	Cdc42
sun	Cpr49Ab
	Cul1
	Cyp4e3
	Cyp6a23
	Cyp6w1
	D1
	DAAM
	Desat1
	DnaJ-1
	Fib
	Flo2
	Fmo-2
	GCS2beta
	Gga
	Gmd
	Gmer
	GstE6
	GstE8
	Hel25E
	His2Av
	Hsc70-3
	Hsc70Cb
	Hsp83
	Indy
	Inx2
	Itgbn
	Jabba
	Kr-h2
	MAN1
	MESR3
	MetRS
	Mlc-c
	Moe
	Mtap
	Mtor
	Mvl
	Myo31DF
	Mys45A
	NHP2
	Naa15-16
	Nacalpha
	Nap1
	Ndc1
	Nmt
	Nop56
	Nop60B
	Nopp140
	Nrd1
	Oatp33Ea
	PIG-U
	Patr-1
	Pbgs
	Pdk
	Prat
	Prosalpha4
	Prosbeta4
	Prp18
	Rassf
	Rat1
	Rbm13
	RhoL
	RpL10
	RpL14
	RpL39
	RpL5
	RpL9
	RpS11
	RpS28b
	RpS3A
	Rrp45
	SC35
	SH3PX1
	SP1029
	Sec61alpha
	Sem1
	Smn
	Spx
	Srp9
	SsRbeta
	Surf6
	TBCB
	Tailor
	Top2
	Torsin
	Tudor-SN
	U2A
	Uba5
	Vha100-5
	Vha68-2
	bic
	ced-6
	chn
	e
	eEF1alpha1
	eEF5
	eIF2D
	eIF2beta
	eIF2gamma
	eIF3d1
	eIF3e
	eIF4E1
	eIF4H1
	eRF3
	fabp
	g
	heph
	kermit
	mahj
	mesh
	metl
	mod
	msk
	opm
	p120ctn
	pAbp
	pins
	pit
	prominin-like
	psidin
	r2d2
	rl
	schlank
	sea
	shv
	sn
	sqd
	vlc
	vnc
	zetaCOP
